# Genetic regulation of cell-type specific chromatin accessibility shapes the etiology of brain diseases

**DOI:** 10.1101/2023.03.02.530826

**Authors:** Biao Zeng, Jaroslav Bendl, Chengyu Deng, Donghoon Lee, Ruth Misir, Sarah M. Reach, Steven P. Kleopoulos, Pavan Auluck, Stefano Marenco, David A. Lewis, Vahram Haroutunian, Nadav Ahituv, John F. Fullard, Gabriel E. Hoffman, Panos Roussos

## Abstract

Nucleotide variants in cell type-specific gene regulatory elements in the human brain are major risk factors of human disease. We measured chromatin accessibility in sorted neurons and glia from 1,932 samples of human postmortem brain and identified 34,539 open chromatin regions with chromatin accessibility quantitative trait loci (caQTL). Only 10.4% of caQTL are shared between neurons and glia, supporting the cell type specificity of genetic regulation of the brain regulome. Incorporating allele specific chromatin accessibility improves statistical fine-mapping and refines molecular mechanisms underlying disease risk. Using massively parallel reporter assays in induced excitatory neurons, we screened 19,893 brain QTLs, identifying the functional impact of 476 regulatory variants. Combined, this comprehensive resource captures variation in the human brain regulome and provides novel insights into brain disease etiology.

**One sentence summary:** Cell-type specific chromatin accessibility QTL reveals regulatory mechanisms underlying brain diseases.

---

Genome-wide association studies (GWAS) have led to the identification of hundreds of genomic loci that are linked to increased risk for a range of brain diseases, including schizophrenia, Alzheimer’s disease, bipolar disorder and depression (*1*–*4*). However, due to linkage disequilibrium (LD), in which all genetic variants in the associated locus are strongly correlated, pinpointing causal variants to interpret GWAS hits is challenging (*5, 6*). In addition, the majority of identified common variants reside in non-coding regions of the genome and are enriched within regulatory elements, indicative of their impact on gene expression rather than on protein structure and function (*7*).

Gene expression quantitative trait loci (eQTL), have been used to facilitate interpretation of GWAS results (*8, 9*). However, eQTL-GWAS integration solely examines the relationship between genes and traits, and leaves a gap in understanding underlying regulatory mechanisms (*10*). Non-coding disease risk variants are thought to affect gene expression by modifying cell type-specific transcription factor binding to regulatory elements (*11, 12*). Since chromatin state is directly linked to transcription, the coexistence of similar chromatin accessibility quantitative trait loci (caQTL) and eQTL signals in a locus can reveal regulatory patterns linking risk variants to causal genes and disease mechanisms (*13*). Identifying disease-relevant regulatory elements can open up opportunities for targeted gene therapies with higher cell type specificity (*14*).

Efforts to better understand the precise etiology of neurodegenerative and neuropsychiatric diseases from a genetic perspective have been limited by the scale of cell-type specific data required. To date, only a few brain cell-type-specific caQTL studies have been conducted (*12*), including a recent study focusing on two cell-types, neurons and their progenitors, isolated from the dorsolateral prefrontal cortex (DLPFC) (*11*). Because of the limited statistical power of this particular study, only ∼2,000 caQTL were found across both cell types, accounting for just 2% of the open chromatin regions (OCRs). As such, further work is required to gain a more thorough understanding of the impact of regulatory mechanisms on gene expression and disease.

To investigate the genetic regulation of chromatin accessibility and its impact on neurodegenerative and neuropsychiatric diseases, we generated cell-type specific ATAC-seq data from neurons and glia isolated from 1,932 human postmortem brain samples derived from 616 donors and 4 distinct brain regions. Our analysis identified 34,539 OCRs with caQTL and revealed a high cell type specificity in the genetic regulation of chromatin accessibility. Integrating allele specific chromatin accessibility, eQTL and caQTL colocalization, and statistical fine-mapping, revealed putative molecular mechanisms for disease risk variants. We performed a massively parallel reporter assay (MPRA) in human induced pluripotent stem cell (hiPSC)-derived excitatory neurons, testing the functional impact of 19,893 candidate causal variants, and identified 476 variants with allelic effects. Overall, we provide a comprehensive catalog capturing variation in the human brain regulome, improving our understanding of the molecular basis of neurodegenerative and neuropsychiatric diseases.
