## Supplementary material for "Genetic regulation of cell-type specific chromatin accessibility shapes the etiology of brain diseases": Table S1

### Sheet: eQTL-caQTL-GWAS
caQTL_cell	Trait	index	nearest_gene	nearest_symbol	eQTL_caQTL_pair	eGene	eGene_symbol	MOLOC	OCR	chr_OCR	start_OCR	end_OCR	OCR_shared	caQTL_shared	eQTL_GWAS
glia	AD	rs1532278	ENSG00000120885	CLU	ENSG00000120885_Peak_184782	ENSG00000120885	CLU	0.95	Peak_184782	chr8	27608534	27609015	Yes	No	Yes
glia	AD	rs7209200	ENSG00000262495	RP11-46I8.1	ENSG00000108556_Peak_66637	ENSG00000108556	CHRNE	0.84	Peak_66637	chr17	4901659	4902351	No	No	No
glia	AD	rs7384878	ENSG00000242294	STAG3L5P	ENSG00000106290_Peak_178320	ENSG00000106290	TAF6	0.7	Peak_178320	chr7	100015299	100016069	No	No	No
glia	ASD	rs10099100	ENSG00000171056	SOX7	ENSG00000269918_Peak_183590	ENSG00000269918	AF131215.9	0.96	Peak_183590	chr8	10425179	10426775	No	No	No
glia	BD	rs2302417	ENSG00000055957	ITIH1	ENSG00000114904_Peak_109597	ENSG00000114904	NEK4	0.83	Peak_109597	chr3	52770473	52771554	No	No	No
glia	BD	rs7122539	ENSG00000239099	RNU7-23P	ENSG00000174483_Peak_28474	ENSG00000174483	BBS1	0.95	Peak_28474	chr11	66595313	66595713	No	No	No
glia	BD	rs7544145	ENSG00000023902	PLEKHO1	ENSG00000143374_Peak_7962	ENSG00000143374	TARS2	0.81	Peak_7962	chr1	150066852	150068236	No	No	No
glia	MDD2	rs13084037	ENSG00000185909	KLHDC8B	ENSG00000145020_Peak_109451	ENSG00000145020	AMT	0.96	Peak_109451	chr3	49723741	49724342	No	No	No
glia	MDD2	rs1409379	ENSG00000187676	B3GLCT	ENSG00000187676_Peak_44813	ENSG00000187676	B3GLCT	0.71	Peak_44813	chr13	31208182	31210104	No	No	No
glia	MDD2	rs2568958	ENSG00000227207	RPL31P12	ENSG00000172260_Peak_3151	ENSG00000172260	NEGR1	0.96	Peak_3151	chr1	72282286	72284749	Yes	No	Yes
glia	MDD2	rs4346585	ENSG00000236869	RP11-944L7.4	ENSG00000169981_Peak_109224	ENSG00000169981	ZNF35	0.8	Peak_109224	chr3	44729285	44729936	No	No	No
glia	MDD2	rs4772087	ENSG00000152767	FARP1	ENSG00000152767_Peak_51354	ENSG00000152767	FARP1	0.85	Peak_51354	chr13	98535474	98535903	No	No	No
glia	PD	rs12497850	ENSG00000068745	IP6K2	ENSG00000213672_Peak_109407	ENSG00000213672	NCKIPSD	0.99	Peak_109407	chr3	48692584	48692915	Yes	No	Yes
glia	PD	rs1293298	ENSG00000269899	RP11-589N15.2	ENSG00000164733_Peak_183663	ENSG00000164733	CTSB	0.89	Peak_183663	chr8	11845180	11846008	No	No	Yes
glia	PD	rs199351	ENSG00000136235	GPNMB	ENSG00000136243_Peak_172677	ENSG00000136243	NUPL2	0.89	Peak_172677	chr7	23298559	23299795	Yes	No	Yes
glia	PD	rs199351	ENSG00000136235	GPNMB	ENSG00000136235_Peak_172677	ENSG00000136235	GPNMB	0.88	Peak_172677	chr7	23298559	23299795	Yes	No	Yes
glia	PD	rs2269906	ENSG00000267394	CTB-175E5.7	ENSG00000260793_Peak_68131	ENSG00000260793	RP5-882C2.2	0.91	Peak_68131	chr17	44218436	44219617	No	No	No
glia	PD	rs26431	ENSG00000145730	PAM	ENSG00000145723_Peak_150013	ENSG00000145723	GIN1	0.76	Peak_150013	chr5	102971733	102972233	No	No	No
glia	PD	rs3742785	ENSG00000198208	RPS6KL1	ENSG00000119682_Peak_57275	ENSG00000119682	AREL1	0.9	Peak_57275	chr14	74939997	74940542	Yes	No	No
glia	PD	rs4698412	ENSG00000109743	BST1	ENSG00000137441_Peak_122622	ENSG00000137441	FGFBP2	0.94	Peak_122622	chr4	15735597	15735871	No	No	No
glia	PD	rs4954162	ENSG00000152128	TMEM163	ENSG00000082258_Peak_87358	ENSG00000082258	CCNT2	0.93	Peak_87358	chr2	134758790	134759098	Yes	No	No
glia	PD	rs62053943	ENSG00000204650	LINC02210	ENSG00000108379_Peak_68208	ENSG00000108379	WNT3	1	Peak_68208	chr17	45825526	45826341	Yes	No	No
glia	PD	rs62053943	ENSG00000204650	LINC02210	ENSG00000204650_Peak_68208	ENSG00000204650	LINC02210	1	Peak_68208	chr17	45825526	45826341	Yes	No	No
glia	SCZ3	rs10035564	ENSG00000164588	HCN1	ENSG00000251141_Peak_145312	ENSG00000251141	RP11-53O19.1	0.81	Peak_145312	chr5	44774232	44775455	No	No	No
glia	SCZ3	rs10069930	ENSG00000204970	PCDHA1	ENSG00000113119_Peak_153147	ENSG00000113119	TMCO6	0.73	Peak_153147	chr5	140664100	140665221	No	No	No
glia	SCZ3	rs10127983	ENSG00000160741	CRTC2	ENSG00000143578_Peak_8134	ENSG00000143578	CREB3L4	0.83	Peak_8134	chr1	153833163	153833565	Yes	No	No
glia	SCZ3	rs10873538	ENSG00000202275	SNORD51	ENSG00000126215_Peak_59255	ENSG00000126215	XRCC3	0.9	Peak_59255	chr14	103541999	103543525	No	No	No
glia	SCZ3	rs10957321	ENSG00000254330	RP11-1D12.1	ENSG00000172817_Peak_188103	ENSG00000172817	CYP7B1	0.73	Peak_188103	chr8	64567525	64568198	No	No	Yes
glia	SCZ3	rs11121172	ENSG00000142599	RERE	ENSG00000142599_Peak_389	ENSG00000142599	RERE	0.92	Peak_389	chr1	8408210	8408669	Yes	No	Yes
glia	SCZ3	rs11210892	ENSG00000142949	PTPRF	ENSG00000066322_Peak_1843	ENSG00000066322	ELOVL1	0.83	Peak_1843	chr1	43317852	43318579	No	No	No
glia	SCZ3	rs12311848	ENSG00000256827	RP11-214K3.5	ENSG00000250091_Peak_43770	ENSG00000250091	DNAH10OS	0.71	Peak_43770	chr12	123948825	123949287	No	No	No
glia	SCZ3	rs2102949	ENSG00000280120	RP11-546D6.3	ENSG00000130921_Peak_43741	ENSG00000130921	C12orf65	0.84	Peak_43741	chr12	123232498	123233861	Yes	No	No
glia	SCZ3	rs2532240	ENSG00000214401	KANSL1-AS1	ENSG00000204650_Peak_68224	ENSG00000204650	LINC02210	0.88	Peak_68224	chr17	46192551	46194373	Yes	Yes	No
glia	SCZ3	rs2532240	ENSG00000214401	KANSL1-AS1	ENSG00000214401_Peak_68224	ENSG00000214401	KANSL1-AS1	0.86	Peak_68224	chr17	46192551	46194373	Yes	Yes	No
glia	SCZ3	rs2710323	ENSG00000055957	ITIH1	ENSG00000164048_Peak_109370	ENSG00000164048	ZNF589	0.84	Peak_109370	chr3	48151363	48151835	No	No	No
glia	SCZ3	rs2914983	ENSG00000206836	RNU6-1029P	ENSG00000162944_Peak_93388	ENSG00000162944	RFTN2	0.96	Peak_93388	chr2	197613449	197613924	Yes	No	No
glia	SCZ3	rs3770752	ENSG00000115828	QPCT	ENSG00000115816_Peak_81510	ENSG00000115816	CEBPZ	0.94	Peak_81510	chr2	37230941	37232387	No	No	No
glia	SCZ3	rs3814883	ENSG00000149930	TAOK2	ENSG00000149932_Peak_63806	ENSG00000149932	TMEM219	0.92	Peak_63806	chr16	29920331	29921103	No	No	Yes
glia	SCZ3	rs3814883	ENSG00000149930	TAOK2	ENSG00000149930_Peak_63806	ENSG00000149930	TAOK2	0.9	Peak_63806	chr16	29920331	29921103	No	No	Yes
glia	SCZ3	rs4915203	ENSG00000162702	ZNF281	ENSG00000162702_Peak_11668	ENSG00000162702	ZNF281	0.91	Peak_11668	chr1	200320821	200321769	Yes	No	Yes
glia	SCZ3	rs578470	ENSG00000110881	ASIC1	ENSG00000123268_Peak_37621	ENSG00000123268	ATF1	0.73	Peak_37621	chr12	50063053	50063505	No	No	No
glia	SCZ3	rs61405217	ENSG00000137601	NEK1	ENSG00000109572_Peak_138447	ENSG00000109572	CLCN3	0.73	Peak_138447	chr4	169566763	169567166	No	No	No
glia	SCZ3	rs61828917	ENSG00000183831	ANKRD45	ENSG00000117593_Peak_9364	ENSG00000117593	DARS2	0.74	Peak_9364	chr1	173867529	173868991	No	No	No
glia	SCZ3	rs6478858	ENSG00000148343	MIGA2	ENSG00000095319_Peak_203458	ENSG00000095319	NUP188	0.87	Peak_203458	chr9	128818153	128819445	No	No	No
glia	SCZ3	rs6546857	ENSG00000116127	ALMS1	ENSG00000116127_Peak_83505	ENSG00000116127	ALMS1	0.88	Peak_83505	chr2	73640477	73641189	No	No	No
glia	SCZ3	rs6943762	ENSG00000231255	AC005009.1	ENSG00000164659_Peak_177199	ENSG00000164659	KIAA1324L	0.91	Peak_177199	chr7	86964825	86965397	No	No	No
glia	SCZ3	rs71323641	ENSG00000144677	CTDSPL	ENSG00000235257_Peak_108931	ENSG00000235257	ITGA9-AS1	0.92	Peak_108931	chr3	37945463	37945662	Yes	No	No
glia	SCZ3	rs71323641	ENSG00000144677	CTDSPL	ENSG00000144677_Peak_108926	ENSG00000144677	CTDSPL	0.76	Peak_108926	chr3	37910717	37910953	No	No	No
glia	SCZ3	rs72980087	ENSG00000178342	KCNG2	ENSG00000101546_Peak_76911	ENSG00000101546	RBFA	0.92	Peak_76911	chr18	79857030	79857602	No	No	No
glia	SCZ3	rs758749	ENSG00000268568	AC007228.9	ENSG00000127903_Peak_79364	ENSG00000127903	ZNF835	0.97	Peak_79364	chr19	56678282	56678513	No	No	Yes
glia	SCZ3	rs7811417	ENSG00000105866	SP4	ENSG00000105866_Peak_172472	ENSG00000105866	SP4	0.97	Peak_172472	chr7	21507592	21507994	Yes	No	Yes
glia	SCZ3	rs7816998	ENSG00000254981	RP11-350N15.3	ENSG00000085788_Peak_185713	ENSG00000085788	DDHD2	0.91	Peak_185713	chr8	38182782	38183486	Yes	No	No
glia	SCZ3	rs79668541	ENSG00000278498	uc_338	ENSG00000148842_Peak_21518	ENSG00000148842	CNNM2	0.84	Peak_21518	chr10	103054692	103054934	No	No	No
glia	SCZ3	rs8048039	ENSG00000103423	DNAJA3	ENSG00000089486_Peak_63168	ENSG00000089486	CDIP1	0.93	Peak_63168	chr16	4523686	4524084	No	No	No
glia	SCZ3	rs9487653	ENSG00000220506	RP3-415N12.1	ENSG00000112394_Peak_165133	ENSG00000112394	SLC16A10	0.79	Peak_165133	chr6	111523525	111524129	Yes	No	No
glia	SCZ3	rs9545047	ENSG00000139746	RBM26	ENSG00000102471_Peak_49221	ENSG00000102471	NDFIP2	0.98	Peak_49221	chr13	79581591	79582626	No	No	No
glia	SCZ3	rs9545047	ENSG00000139746	RBM26	ENSG00000139746_Peak_49221	ENSG00000139746	RBM26	0.97	Peak_49221	chr13	79581591	79582626	No	No	Yes
neuron	ASD	rs10099100	ENSG00000171056	SOX7	ENSG00000164733_Peak_308573	ENSG00000164733	CTSB	0.72	Peak_308573	chr8	10893051	10893295	No	No	No
neuron	BD	rs2302417	ENSG00000055957	ITIH1	ENSG00000016864_Peak_178724	ENSG00000016864	GLT8D1	0.96	Peak_178724	chr3	52498122	52498401	No	No	No
neuron	BD	rs73188321	ENSG00000135250	SRPK2	ENSG00000135250_Peak_300951	ENSG00000135250	SRPK2	0.93	Peak_300951	chr7	105131936	105132909	No	No	No
neuron	MDD2	rs1045430	ENSG00000258439	RP11-173A8.2	ENSG00000119682_Peak_98708	ENSG00000119682	AREL1	0.97	Peak_98708	chr14	74892980	74893255	No	No	Yes
neuron	MDD2	rs10774600	ENSG00000174437	ATP2A2	ENSG00000139433_Peak_72739	ENSG00000139433	GLTP	0.7	Peak_72739	chr12	110378535	110378880	No	No	No
neuron	MDD2	rs2568958	ENSG00000227207	RPL31P12	ENSG00000172260_Peak_3256	ENSG00000172260	NEGR1	0.89	Peak_3256	chr1	72367145	72367416	Yes	No	Yes
neuron	MDD2	rs34937911	ENSG00000188848	BEND4	ENSG00000014824_Peak_203666	ENSG00000014824	SLC30A9	0.84	Peak_203666	chr4	42018522	42018808	No	No	No
neuron	MDD2	rs4346585	ENSG00000236869	RP11-944L7.4	ENSG00000196345_Peak_178421	ENSG00000196345	ZKSCAN7	0.88	Peak_178421	chr3	44861336	44862068	Yes	No	No
neuron	MDD2	rs4772087	ENSG00000152767	FARP1	ENSG00000152767_Peak_87679	ENSG00000152767	FARP1	0.72	Peak_87679	chr13	98519866	98520489	No	No	No
neuron	MDD2	rs62091461	ENSG00000267311	RP11-99A1.2	ENSG00000041353_Peak_127049	ENSG00000041353	RAB27B	0.92	Peak_127049	chr18	54828086	54829322	No	No	No
neuron	PD	rs11150601	ENSG00000099381	SETD1A	ENSG00000103496_Peak_111834	ENSG00000103496	STX4	0.73	Peak_111834	chr16	31117332	31118785	No	No	No
neuron	PD	rs1450522	ENSG00000196542	SPTSSB	ENSG00000169251_Peak_193891	ENSG00000169251	NMD3	0.74	Peak_193891	chr3	161221916	161222160	Yes	No	No
neuron	PD	rs2042477	ENSG00000235129	FABP7P2	ENSG00000115041_Peak_140331	ENSG00000115041	KCNIP3	0.73	Peak_140331	chr2	95323387	95323800	No	No	No
neuron	PD	rs26431	ENSG00000145730	PAM	ENSG00000145723_Peak_250664	ENSG00000145723	GIN1	0.87	Peak_250664	chr5	103214852	103215124	No	No	No
neuron	PD	rs26431	ENSG00000145730	PAM	ENSG00000145730_Peak_250664	ENSG00000145730	PAM	0.86	Peak_250664	chr5	103214852	103215124	No	No	No
neuron	SCZ3	rs10127983	ENSG00000160741	CRTC2	ENSG00000143569_Peak_11877	ENSG00000143569	UBAP2L	0.91	Peak_11877	chr1	154207267	154207541	No	No	No
neuron	SCZ3	rs113113059	ENSG00000112659	CUL9	ENSG00000112659_Peak_264310	ENSG00000112659	CUL9	0.93	Peak_264310	chr6	43184340	43184999	No	No	No
neuron	SCZ3	rs11619756	ENSG00000120658	ENOX1	ENSG00000151773_Peak_76995	ENSG00000151773	CCDC122	0.94	Peak_76995	chr13	43686550	43686994	Yes	No	No
neuron	SCZ3	rs11740474	ENSG00000245275	SAP30L-AS1	ENSG00000164574_Peak_257979	ENSG00000164574	GALNT10	0.74	Peak_257979	chr5	154117538	154118361	No	No	No
neuron	SCZ3	rs11854073	ENSG00000182625	RP11-123C21.1	ENSG00000157450_Peak_107505	ENSG00000157450	RNF111	0.91	Peak_107505	chr15	59166686	59167067	Yes	No	No
neuron	SCZ3	rs1348129	ENSG00000228289	RP4-640E24.1	ENSG00000185630_Peak_13231	ENSG00000185630	PBX1	0.85	Peak_13231	chr1	163609813	163610947	Yes	No	No
neuron	SCZ3	rs17194490	ENSG00000230398	HINT2P1	ENSG00000144619_Peak_172916	ENSG00000144619	CNTN4	0.75	Peak_172916	chr3	2512741	2513186	Yes	No	Yes
neuron	SCZ3	rs2532240	ENSG00000214401	KANSL1-AS1	ENSG00000108379_Peak_117245	ENSG00000108379	WNT3	0.78	Peak_117245	chr17	45740513	45741289	No	No	No
neuron	SCZ3	rs2532240	ENSG00000214401	KANSL1-AS1	ENSG00000214401_Peak_117239	ENSG00000214401	KANSL1-AS1	0.74	Peak_117239	chr17	45620062	45620467	Yes	Yes	No
neuron	SCZ3	rs2710323	ENSG00000055957	ITIH1	ENSG00000114904_Peak_178707	ENSG00000114904	NEK4	0.95	Peak_178707	chr3	52253226	52253961	Yes	Yes	No
neuron	SCZ3	rs3770752	ENSG00000115828	QPCT	ENSG00000115828_Peak_136952	ENSG00000115828	QPCT	0.89	Peak_136952	chr2	36889745	36890377	No	No	No
neuron	SCZ3	rs56335113	ENSG00000270927	RP11-179G8.1	ENSG00000060656_Peak_870	ENSG00000060656	PTPRU	0.99	Peak_870	chr1	29954589	29954869	No	No	No
neuron	SCZ3	rs61405217	ENSG00000137601	NEK1	ENSG00000109572_Peak_229569	ENSG00000109572	CLCN3	0.92	Peak_229569	chr4	169363374	169363853	No	No	No
neuron	SCZ3	rs61828917	ENSG00000183831	ANKRD45	ENSG00000152061_Peak_15569	ENSG00000152061	RABGAP1L	0.98	Peak_15569	chr1	174827488	174827855	No	No	No
neuron	SCZ3	rs6478858	ENSG00000148343	MIGA2	ENSG00000167136_Peak_345806	ENSG00000167136	ENDOG	0.73	Peak_345806	chr9	128818166	128819146	No	No	No
neuron	SCZ3	rs6943762	ENSG00000231255	AC005009.1	ENSG00000164659_Peak_298087	ENSG00000164659	KIAA1324L	0.93	Peak_298087	chr7	86938046	86938278	No	No	No
neuron	SCZ3	rs704364	ENSG00000280620	SCAANT1	ENSG00000163634_Peak_179089	ENSG00000163634	THOC7	0.95	Peak_179089	chr3	63855437	63856043	Yes	No	Yes
neuron	SCZ3	rs72986630	ENSG00000197933	ZNF823	ENSG00000197933_Peak_132492	ENSG00000197933	ZNF823	0.89	Peak_132492	chr19	11738834	11739399	No	No	Yes
neuron	SCZ3	rs7378757	ENSG00000236068	AC016561.1	ENSG00000164197_Peak_244728	ENSG00000164197	RNF180	0.83	Peak_244728	chr5	64360801	64361153	No	No	No
neuron	SCZ3	rs75968099	ENSG00000279727	LINC02033	ENSG00000093167_Peak_178013	ENSG00000093167	LRRFIP2	0.85	Peak_178013	chr3	36843658	36844174	No	No	No
neuron	SCZ3	rs7647398	ENSG00000242808	SOX2-OT	ENSG00000205981_Peak_197760	ENSG00000205981	DNAJC19	0.83	Peak_197760	chr3	180871784	180872347	No	No	No
neuron	SCZ3	rs7701440	ENSG00000130449	ZSWIM6	ENSG00000164181_Peak_244137	ENSG00000164181	ELOVL7	0.72	Peak_244137	chr5	61232711	61233060	No	No	No
neuron	SCZ3	rs7816998	ENSG00000254981	RP11-350N15.3	ENSG00000147535_Peak_312073	ENSG00000147535	PLPP5	0.91	Peak_312073	chr8	38430869	38431271	No	No	No
neuron	SCZ3	rs79668541	ENSG00000278498	uc_338	ENSG00000148842_Peak_36503	ENSG00000148842	CNNM2	0.72	Peak_36503	chr10	102621522	102622033	No	No	No
neuron	SCZ3	rs9390083	ENSG00000216642	RP1-95L4.3	ENSG00000146416_Peak_283259	ENSG00000146416	AIG1	0.85	Peak_283259	chr6	143333110	143333648	No	No	Yes
neuron	SCZ3	rs9545047	ENSG00000139746	RBM26	ENSG00000139746_Peak_83667	ENSG00000139746	RBM26	0.83	Peak_83667	chr13	79295776	79296685	No	No	Yes

### Sheet: caQTL-GWAS
caQTL_cell	Trait	index	nearest_gene	nearest_symbol	eQTL_pair	eGene	eGene_symbol	MOLOC(caQTL_GWAS)
glia	AD	rs1582763	ENSG00000214787	MS4A4E	ENSG00000167992_Peak_27975	ENSG00000167992	VWCE	0.84
glia	BD	rs2388334	ENSG00000220505	EIF4EBP2P3	ENSG00000112234_Peak_164004	ENSG00000112234	FBXL4	0.78
glia	MDD2	rs1021363	ENSG00000226387	SORCS3-AS1	ENSG00000107957_Peak_21655	ENSG00000107957	SH3PXD2A	0.77
glia	MDD2	rs143186028	ENSG00000183798	EMILIN3	ENSG00000204103_Peak_98807	ENSG00000204103	MAFB	0.83
glia	MDD2	rs1568452	ENSG00000271615	ACTG1P22	ENSG00000115392_Peak_82804	ENSG00000115392	FANCL	0.79
glia	MDD2	rs301799	ENSG00000232912	RP5-1115A15.1	ENSG00000074800_Peak_393	ENSG00000074800	ENO1	0.93
glia	MDD2	rs3823624	ENSG00000002822	MAD1L1	ENSG00000240230_Peak_170308	ENSG00000240230	COX19	0.98
glia	MDD2	rs3823624	ENSG00000002822	MAD1L1	ENSG00000002822_Peak_170308	ENSG00000002822	MAD1L1	0.74
glia	MDD2	rs6783233	ENSG00000242816	RP11-768G7.3	ENSG00000144847_Peak_115531	ENSG00000144847	IGSF11	0.81
glia	MDD2	rs7685686	ENSG00000197386	HTT	ENSG00000132406_Peak_121740	ENSG00000132406	TMEM128	0.85
glia	MDD2	rs7807677	ENSG00000077063	CTTNBP2	ENSG00000227199_Peak_179932	ENSG00000227199	ST7-AS1	0.97
glia	PD	rs11707416	ENSG00000169313	P2RY12	ENSG00000120742_Peak_117530	ENSG00000120742	SERP1	0.71
glia	SCZ3	rs11076631	ENSG00000187741	FANCA	ENSG00000167513_Peak_66390	ENSG00000167513	CDT1	0.86
glia	SCZ3	rs13090130	ENSG00000240354	RP11-774I5.1	ENSG00000213186_Peak_118584	ENSG00000213186	TRIM59	0.85
glia	SCZ3	rs1658810	ENSG00000162971	TYW5	ENSG00000115896_Peak_93507	ENSG00000115896	PLCL1	0.76
glia	SCZ3	rs28454198	ENSG00000249307	LINC01088	ENSG00000138756_Peak_128908	ENSG00000138756	BMP2K	0.81
glia	SCZ3	rs28454198	ENSG00000249307	LINC01088	ENSG00000249307_Peak_128908	ENSG00000249307	LINC01088	0.75
glia	SCZ3	rs35045093	ENSG00000197157	SND1	ENSG00000128524_Peak_181193	ENSG00000128524	ATP6V1F	0.82
glia	SCZ3	rs58120505	ENSG00000176349	AC110781.3	ENSG00000164849_Peak_170311	ENSG00000164849	GPR146	0.77
glia	SCZ3	rs60135207	ENSG00000221264	MIR1284	ENSG00000114861_Peak_110639	ENSG00000114861	FOXP1	0.7
glia	SCZ3	rs6065094	ENSG00000101445	PPP1R16B	ENSG00000132821_Peak_98751	ENSG00000132821	VSTM2L	0.78
neuron	AD	rs1582763	ENSG00000214787	MS4A4E	ENSG00000110048_Peak_48904	ENSG00000110048	OSBP	0.91
neuron	ASD	rs201910565	ENSG00000237435	RP11-147C23.1	ENSG00000188641_Peak_7305	ENSG00000188641	DPYD	0.95
neuron	BD	rs11557713	ENSG00000141664	ZCCHC2	ENSG00000081913_Peak_128479	ENSG00000081913	PHLPP1	0.9
neuron	BD	rs9834970	ENSG00000279727	LINC02033	ENSG00000144677_Peak_178013	ENSG00000144677	CTDSPL	0.95
neuron	MDD2	rs12052908	ENSG00000234189	AC099799.1	ENSG00000119771_Peak_135988	ENSG00000119771	KLHL29	0.82
neuron	MDD2	rs1226412	ENSG00000226383	LINC01876	ENSG00000115159_Peak_147771	ENSG00000115159	GPD2	0.82
neuron	MDD2	rs1448938	ENSG00000170959	DCDC1	ENSG00000049449_Peak_44441	ENSG00000049449	RCN1	0.73
neuron	MDD2	rs2247523	ENSG00000186472	PCLO	ENSG00000075213_Peak_297115	ENSG00000075213	SEMA3A	0.8
neuron	MDD2	rs34488670	ENSG00000259221	CTD-2050N2.1	ENSG00000104177_Peak_105345	ENSG00000104177	MYEF2	0.79
neuron	MDD2	rs7758630	ENSG00000270987	RP3-467N11.2	ENSG00000164418_Peak_275153	ENSG00000164418	GRIK2	0.74
neuron	MDD2	rs7807677	ENSG00000077063	CTTNBP2	ENSG00000227199_Peak_303538	ENSG00000227199	ST7-AS1	0.96
neuron	MDD2	rs7932640	ENSG00000168959	GRM5	ENSG00000110172_Peak_51110	ENSG00000110172	CHORDC1	0.81
neuron	PD	rs11158026	ENSG00000258872	FDPSP3	ENSG00000100526_Peak_96465	ENSG00000100526	CDKN3	0.71
neuron	PD	rs356182	ENSG00000145335	SNCA	ENSG00000145335_Peak_212334	ENSG00000145335	SNCA	0.99
neuron	PD	rs5019538	ENSG00000145335	SNCA	ENSG00000145335_Peak_212334	ENSG00000145335	SNCA	0.99
neuron	PD	rs62333164	ENSG00000109572	CLCN3	ENSG00000129116_Peak_229632	ENSG00000129116	PALLD	0.9
neuron	PD	rs997368	ENSG00000227012	RP1-97J1.2	ENSG00000155111_Peak_276516	ENSG00000155111	CDK19	0.78
neuron	SCZ3	rs10086619	ENSG00000253107	CTD-2544L4.1	ENSG00000147642_Peak_325207	ENSG00000147642	SYBU	0.88
neuron	SCZ3	rs10767734	ENSG00000248990	RP11-960D24.1	ENSG00000148943_Peak_43856	ENSG00000148943	LIN7C	0.77
neuron	SCZ3	rs11076631	ENSG00000187741	FANCA	ENSG00000167508_Peak_115564	ENSG00000167508	MVD	0.76
neuron	SCZ3	rs11587347	ENSG00000227854	RP11-307O1.1	ENSG00000155816_Peak_24427	ENSG00000155816	FMN2	0.91
neuron	SCZ3	rs1463209	ENSG00000258144	RP11-554L12.1	ENSG00000151229_Peak_62767	ENSG00000151229	SLC2A13	0.96
neuron	SCZ3	rs1540840	ENSG00000235785	AL109767.1	ENSG00000036530_Peak_101586	ENSG00000036530	CYP46A1	0.89
neuron	SCZ3	rs1658810	ENSG00000162971	TYW5	ENSG00000115896_Peak_154491	ENSG00000115896	PLCL1	0.96
neuron	SCZ3	rs1856507	ENSG00000079841	RIMS1	ENSG00000135297_Peak_269095	ENSG00000135297	MTO1	0.98
neuron	SCZ3	rs28454198	ENSG00000249307	LINC01088	ENSG00000152784_Peak_210674	ENSG00000152784	PRDM8	0.74
neuron	SCZ3	rs28521069	ENSG00000229565	AC108056.1	ENSG00000164099_Peak_218539	ENSG00000164099	PRSS12	0.7
neuron	SCZ3	rs35045093	ENSG00000197157	SND1	ENSG00000004059_Peak_306015	ENSG00000004059	ARF5	0.77
neuron	SCZ3	rs35164357	ENSG00000249068	CTC-287O8.1	ENSG00000272523_Peak_251975	ENSG00000272523	LINC01023	0.8
neuron	SCZ3	rs36029218	ENSG00000254934	LINC00678	ENSG00000169519_Peak_43656	ENSG00000169519	METTL15	0.74
neuron	SCZ3	rs41533650	ENSG00000248249	RP11-598O12.1	ENSG00000129128_Peak_231053	ENSG00000129128	SPCS3	0.95
neuron	SCZ3	rs6065094	ENSG00000101445	PPP1R16B	ENSG00000132821_Peak_163151	ENSG00000132821	VSTM2L	0.78
neuron	SCZ3	rs6430492	ENSG00000152127	MGAT5	ENSG00000082258_Peak_143351	ENSG00000082258	CCNT2	0.95
neuron	SCZ3	rs6430492	ENSG00000152127	MGAT5	ENSG00000152127_Peak_143351	ENSG00000152127	MGAT5	0.94
neuron	SCZ3	rs6479487	ENSG00000188938	FAM120AOS	ENSG00000106823_Peak_340964	ENSG00000106823	ECM2	0.9
neuron	SCZ3	rs7953300	ENSG00000258224	RP11-587P21.1	ENSG00000011465_Peak_70435	ENSG00000011465	DCN	0.91

### Sheet: eQTL-GWAS
caQTL_cell	Trait	index	nearest_gene	nearest_symbol	eQTL_pair	eGene	eGene_symbol	MOLOC(eQTL_GWAS)
glia	AD	rs117618017	ENSG00000138613	APH1B	ENSG00000138613_Peak_61318	ENSG00000138613	APH1B	0.88
glia	AD	rs12151021	ENSG00000064687	ABCA7	ENSG00000167468_Peak_76984	ENSG00000167468	GPX4	0.87
glia	AD	rs12590654	ENSG00000140090	SLC24A4	ENSG00000100599_Peak_58732	ENSG00000100599	RIN3	0.7
glia	AD	rs561655	ENSG00000073921	PICALM	ENSG00000074266_Peak_29595	ENSG00000074266	EED	0.9
glia	AD	rs602602	ENSG00000245975	RP11-30K9.6	ENSG00000137776_Peak_61190	ENSG00000137776	SLTM	0.92
glia	AD	rs6504163	ENSG00000228979	CTD-2501B8.5	ENSG00000108592_Peak_68735	ENSG00000108592	FTSJ3	0.82
glia	AD	rs769450	ENSG00000130203	APOE	ENSG00000213889_Peak_78841	ENSG00000213889	PPM1N	0.92
glia	AD	rs9369716	ENSG00000216813	RP11-812I20.2	ENSG00000069122_Peak_158282	ENSG00000069122	ADGRF5	0.78
glia	BD	rs10896090	ENSG00000175115	PACS1	ENSG00000175115_Peak_28442	ENSG00000175115	PACS1	0.88
glia	BD	rs111444407	ENSG00000130287	NCAN	ENSG00000178093_Peak_78071	ENSG00000178093	TSSK6	0.94
glia	BD	rs112114764	ENSG00000108840	HDAC5	ENSG00000267080_Peak_68129	ENSG00000267080	ASB16-AS1	0.87
glia	BD	rs4447398	ENSG00000260282	EIF4EBP2P2	ENSG00000180979_Peak_60611	ENSG00000180979	LRRC57	0.94
glia	BD	rs9834970	ENSG00000279727	LINC02033	ENSG00000168016_Peak_108865	ENSG00000168016	TRANK1	0.87
glia	MDD2	rs10061069	ENSG00000248483	POU5F2	ENSG00000113391_Peak_148862	ENSG00000113391	FAM172A	0.7
glia	MDD2	rs10149470	ENSG00000252469	RNU7-160P	ENSG00000126214_Peak_59247	ENSG00000126214	KLC1	0.94
glia	MDD2	rs12624433	ENSG00000124140	SLC12A5	ENSG00000101017_Peak_98954	ENSG00000101017	CD40	0.93
glia	MDD2	rs143186028	ENSG00000183798	EMILIN3	ENSG00000183798_Peak_98824	ENSG00000183798	EMILIN3	0.91
glia	MDD2	rs1448938	ENSG00000170959	DCDC1	ENSG00000170946_Peak_25932	ENSG00000170946	DNAJC24	0.93
glia	MDD2	rs17641524	ENSG00000235582	RP11-448G4.2	ENSG00000213047_Peak_11425	ENSG00000213047	DENND1B	0.95
glia	MDD2	rs1933802	ENSG00000187772	LIN28B	ENSG00000085382_Peak_164783	ENSG00000085382	HACE1	0.9
glia	MDD2	rs198457	ENSG00000134780	DAGLA	ENSG00000149485_Peak_28062	ENSG00000149485	FADS1	0.94
glia	MDD2	rs2247523	ENSG00000186472	PCLO	ENSG00000186472_Peak_176641	ENSG00000186472	PCLO	0.73
glia	MDD2	rs3099439	ENSG00000247828	TMEM161B-AS1	ENSG00000164180_Peak_148308	ENSG00000164180	TMEM161B	0.96
glia	MDD2	rs3099439	ENSG00000247828	TMEM161B-AS1	ENSG00000247828_Peak_148291	ENSG00000247828	TMEM161B-AS1	0.82
glia	MDD2	rs3213572	ENSG00000157837	SPPL3	ENSG00000089159_Peak_43596	ENSG00000089159	PXN	0.91
glia	MDD2	rs58621819	ENSG00000168056	LTBP3	ENSG00000172922_Peak_28394	ENSG00000172922	RNASEH2C	0.79
glia	MDD2	rs5995992	ENSG00000100393	EP300	ENSG00000100403_Peak_105095	ENSG00000100403	ZC3H7B	0.96
glia	MDD2	rs5995992	ENSG00000100393	EP300	ENSG00000100393_Peak_105067	ENSG00000100393	EP300	0.77
glia	MDD2	rs75581564	ENSG00000263781	RP11-321A17.3	ENSG00000221995_Peak_67615	ENSG00000221995	TIAF1	0.89
glia	MDD2	rs7837935	ENSG00000254330	RP11-1D12.1	ENSG00000172817_Peak_188104	ENSG00000172817	CYP7B1	0.71
glia	PD	rs10748818	ENSG00000107862	GBF1	ENSG00000269609_Peak_21460	ENSG00000269609	RPARP-AS1	0.92
glia	PD	rs11557080	ENSG00000117280	RAB29	ENSG00000117280_Peak_12114	ENSG00000117280	RAB29	0.96
glia	PD	rs11950533	ENSG00000270892	AC006077.4	ENSG00000152700_Peak_152829	ENSG00000152700	SAR1B	0.91
glia	PD	rs12147950	ENSG00000151338	MIPOL1	ENSG00000258708_Peak_54297	ENSG00000258708	SLC25A21-AS1	0.78
glia	PD	rs12600861	ENSG00000170175	CHRNB1	ENSG00000170175_Peak_66724	ENSG00000170175	CHRNB1	0.93
glia	PD	rs12951632	ENSG00000141699	FAM134C	ENSG00000108784_Peak_68056	ENSG00000108784	NAGLU	0.83
glia	PD	rs1867598	ENSG00000164181	ELOVL7	ENSG00000049167_Peak_146636	ENSG00000049167	ERCC8	0.82
glia	PD	rs2280104	ENSG00000147439	BIN3	ENSG00000147439_Peak_184530	ENSG00000147439	BIN3	0.88
glia	PD	rs2904880	ENSG00000177455	CD19	ENSG00000184110_Peak_63775	ENSG00000184110	EIF3C	0.91
glia	PD	rs34311866	ENSG00000127419	TMEM175	ENSG00000185619_Peak_121621	ENSG00000185619	PCGF3	0.95
glia	PD	rs55818311	ENSG00000005206	SPPL2B	ENSG00000099800_Peak_77119	ENSG00000099800	TIMM13	0.9
glia	PD	rs61169879	ENSG00000136492	BRIP1	ENSG00000108510_Peak_68707	ENSG00000108510	MED13	0.74
glia	PD	rs7225002	ENSG00000262372	RP11-669E14.6	ENSG00000204650_Peak_68223	ENSG00000204650	LINC02210	0.86
glia	PD	rs76949143	ENSG00000234500	GS1-124K5.10	ENSG00000179406_Peak_175808	ENSG00000179406	LINC00174	0.9
glia	PD	rs823118	ENSG00000069275	NUCKS1	ENSG00000117280_Peak_12114	ENSG00000117280	RAB29	0.96
glia	PD	rs873786	ENSG00000178950	GAK	ENSG00000185619_Peak_121619	ENSG00000185619	PCGF3	0.93
glia	PD	rs873786	ENSG00000178950	GAK	ENSG00000178950_Peak_121617	ENSG00000178950	GAK	0.92
glia	SCZ3	rs10117	ENSG00000113013	HSPA9	ENSG00000132563_Peak_152978	ENSG00000132563	REEP2	0.87
glia	SCZ3	rs10777187	ENSG00000270344	POC1B-AS1	ENSG00000257594_Peak_41658	ENSG00000257594	GALNT4	0.78
glia	SCZ3	rs10861176	ENSG00000198431	TXNRD1	ENSG00000111696_Peak_42959	ENSG00000111696	NT5DC3	0.89
glia	SCZ3	rs10894308	ENSG00000242673	RN7SL167P	ENSG00000120451_Peak_33279	ENSG00000120451	SNX19	0.94
glia	SCZ3	rs11076631	ENSG00000187741	FANCA	ENSG00000075399_Peak_66363	ENSG00000075399	VPS9D1	0.95
glia	SCZ3	rs11076631	ENSG00000187741	FANCA	ENSG00000187741_Peak_66363	ENSG00000187741	FANCA	0.91
glia	SCZ3	rs11136325	ENSG00000203499	FAM83H-AS1	ENSG00000180921_Peak_195926	ENSG00000180921	FAM83H	0.96
glia	SCZ3	rs1126057	ENSG00000249553	PPP2R2B-IT1	ENSG00000156475_Peak_153486	ENSG00000156475	PPP2R2B	0.78
glia	SCZ3	rs113239787	ENSG00000126790	L3HYPDH	ENSG00000100592_Peak_56453	ENSG00000100592	DAAM1	0.81
glia	SCZ3	rs115325222	ENSG00000250437	LINC02161	ENSG00000247828_Peak_148423	ENSG00000247828	TMEM161B-AS1	0.75
glia	SCZ3	rs12126806	ENSG00000116852	KIF21B	ENSG00000198700_Peak_11727	ENSG00000198700	IPO9	0.84
glia	SCZ3	rs12138231	ENSG00000136631	VPS45	ENSG00000136631_Peak_7972	ENSG00000136631	VPS45	0.92
glia	SCZ3	rs12285419	ENSG00000157613	CREB3L1	ENSG00000175224_Peak_27305	ENSG00000175224	ATG13	0.95
glia	SCZ3	rs12474906	ENSG00000243147	MRPL33	ENSG00000163798_Peak_81118	ENSG00000163798	SLC4A1AP	0.73
glia	SCZ3	rs13107325	ENSG00000138821	SLC39A8	ENSG00000145354_Peak_131259	ENSG00000145354	CISD2	0.96
glia	SCZ3	rs13107325	ENSG00000138821	SLC39A8	ENSG00000138821_Peak_131181	ENSG00000138821	SLC39A8	0.93
glia	SCZ3	rs13233308	ENSG00000105784	RUNDC3B	ENSG00000105784_Peak_177291	ENSG00000105784	RUNDC3B	0.96
glia	SCZ3	rs1440480	ENSG00000109956	B3GAT1	ENSG00000109956_Peak_33445	ENSG00000109956	B3GAT1	0.91
glia	SCZ3	rs144821294	ENSG00000104885	DOT1L	ENSG00000104886_Peak_77108	ENSG00000104886	PLEKHJ1	0.92
glia	SCZ3	rs144821294	ENSG00000104885	DOT1L	ENSG00000104885_Peak_77100	ENSG00000104885	DOT1L	0.88
glia	SCZ3	rs154433	ENSG00000125107	CNOT1	ENSG00000103037_Peak_64850	ENSG00000103037	SETD6	0.92
glia	SCZ3	rs1658810	ENSG00000162971	TYW5	ENSG00000162971_Peak_93542	ENSG00000162971	TYW5	0.94
glia	SCZ3	rs1858999	ENSG00000167491	GATAD2A	ENSG00000167491_Peak_78046	ENSG00000167491	GATAD2A	0.95
glia	SCZ3	rs2022265	ENSG00000065609	SNAP91	ENSG00000118420_Peak_162374	ENSG00000118420	UBE3D	0.94
glia	SCZ3	rs2224086	ENSG00000052723	SIKE1	ENSG00000009307_Peak_7209	ENSG00000009307	CSDE1	0.74
glia	SCZ3	rs2238304	ENSG00000140521	POLG	ENSG00000140519_Peak_62309	ENSG00000140519	RHCG	0.93
glia	SCZ3	rs2252074	ENSG00000228393	LINC01004	ENSG00000272918_Peak_178554	ENSG00000272918	CTB-152G17.6	0.74
glia	SCZ3	rs2304205	ENSG00000126453	BCL2L12	ENSG00000142546_Peak_79093	ENSG00000142546	NOSIP	0.87
glia	SCZ3	rs2649999	ENSG00000241388	HNF1A-AS1	ENSG00000089159_Peak_43598	ENSG00000089159	PXN	0.74
glia	SCZ3	rs28521069	ENSG00000229565	AC108056.1	ENSG00000269893_Peak_132980	ENSG00000269893	SNHG8	0.76
glia	SCZ3	rs2929278	ENSG00000185607	ACTBP7	ENSG00000166946_Peak_60635	ENSG00000166946	CCNDBP1	0.9
glia	SCZ3	rs35045093	ENSG00000197157	SND1	ENSG00000128594_Peak_181190	ENSG00000128594	LRRC4	0.77
glia	SCZ3	rs35164357	ENSG00000249068	CTC-287O8.1	ENSG00000112893_Peak_150753	ENSG00000112893	MAN2A1	0.79
glia	SCZ3	rs35734242	ENSG00000185619	PCGF3	ENSG00000145214_Peak_121605	ENSG00000145214	DGKQ	0.96
glia	SCZ3	rs3739554	ENSG00000228487	RP13-225O21.2	ENSG00000197958_Peak_203302	ENSG00000197958	RPL12	0.96
glia	SCZ3	rs3752827	ENSG00000280408	RP11-818O24.2	ENSG00000108953_Peak_66477	ENSG00000108953	YWHAE	0.82
glia	SCZ3	rs38752	ENSG00000227948	AC003989.4	ENSG00000184903_Peak_179126	ENSG00000184903	IMMP2L	0.93
glia	SCZ3	rs4073003	ENSG00000281856	RP11-744A16.4	ENSG00000166482_Peak_67101	ENSG00000166482	MFAP4	0.76
glia	SCZ3	rs41533650	ENSG00000248249	RP11-598O12.1	ENSG00000150625_Peak_139217	ENSG00000150625	GPM6A	0.81
glia	SCZ3	rs4702	ENSG00000140564	FURIN	ENSG00000140564_Peak_62419	ENSG00000140564	FURIN	0.95
glia	SCZ3	rs4766428	ENSG00000174437	ATP2A2	ENSG00000111237_Peak_43292	ENSG00000111237	VPS29	0.94
glia	SCZ3	rs4766428	ENSG00000174437	ATP2A2	ENSG00000174437_Peak_43299	ENSG00000174437	ATP2A2	0.82
glia	SCZ3	rs5751191	ENSG00000100167	2023-09-03	ENSG00000100403_Peak_105095	ENSG00000100403	ZC3H7B	0.97
glia	SCZ3	rs58120505	ENSG00000176349	AC110781.3	ENSG00000122687_Peak_170307	ENSG00000122687	MRM2	0.92
glia	SCZ3	rs58950470	ENSG00000197136	PCNX3	ENSG00000172922_Peak_28400	ENSG00000172922	RNASEH2C	0.95
glia	SCZ3	rs58950470	ENSG00000197136	PCNX3	ENSG00000197136_Peak_28400	ENSG00000197136	PCNX3	0.94
glia	SCZ3	rs605765	ENSG00000255288	RP4-562D20.2	ENSG00000066382_Peak_25793	ENSG00000066382	MPPED2	0.91
glia	SCZ3	rs6065094	ENSG00000101445	PPP1R16B	ENSG00000101442_Peak_98748	ENSG00000101442	ACTR5	0.77
glia	SCZ3	rs61833239	ENSG00000117020	AKT3	ENSG00000054282_Peak_14722	ENSG00000054282	SDCCAG8	0.75
glia	SCZ3	rs61937595	ENSG00000179912	R3HDM2	ENSG00000166888_Peak_37995	ENSG00000166888	STAT6	0.96
glia	SCZ3	rs6482437	ENSG00000240291	RP11-499P20.2	ENSG00000241058_Peak_16165	ENSG00000241058	NSUN6	0.91
glia	SCZ3	rs6482437	ENSG00000240291	RP11-499P20.2	ENSG00000240291_Peak_16165	ENSG00000240291	RP11-499P20.2	0.9
glia	SCZ3	rs6504163	ENSG00000228979	CTD-2501B8.5	ENSG00000159640_Peak_68735	ENSG00000159640	ACE	0.93
glia	SCZ3	rs72974269	ENSG00000036257	CUL3	ENSG00000036257_Peak_94930	ENSG00000036257	CUL3	0.96
glia	SCZ3	rs73229090	ENSG00000234770	GULOP	ENSG00000120915_Peak_184789	ENSG00000120915	EPHX2	0.74
glia	SCZ3	rs73292401	ENSG00000280168	RP11-1090M7.3	ENSG00000006744_Peak_66896	ENSG00000006744	ELAC2	0.84
glia	SCZ3	rs7432375	ENSG00000244101	HMGN1P10	ENSG00000114054_Peak_116427	ENSG00000114054	PCCB	0.97
glia	SCZ3	rs7575796	ENSG00000188383	GPAT2P2	ENSG00000114988_Peak_85057	ENSG00000114988	LMAN2L	0.95
glia	SCZ3	rs7845103	ENSG00000198791	CNOT7	ENSG00000003987_Peak_184215	ENSG00000003987	MTMR7	0.88
glia	SCZ3	rs7845103	ENSG00000198791	CNOT7	ENSG00000198791_Peak_184217	ENSG00000198791	CNOT7	0.77
glia	SCZ3	rs7915131	ENSG00000138311	ZNF365	ENSG00000181915_Peak_19440	ENSG00000181915	ADO	0.85
glia	SCZ3	rs9569820	ENSG00000277448	RP11-538C21.2	ENSG00000118946_Peak_46843	ENSG00000118946	PCDH17	0.93
glia	SCZ3	rs9891739	ENSG00000225681	AC005730.2	ENSG00000128487_Peak_67159	ENSG00000128487	SPECC1	0.84
neuron	AD	rs117618017	ENSG00000138613	APH1B	ENSG00000138613_Peak_107985	ENSG00000138613	APH1B	0.94
neuron	AD	rs12151021	ENSG00000064687	ABCA7	ENSG00000167468_Peak_132157	ENSG00000167468	GPX4	0.87
neuron	AD	rs12590654	ENSG00000140090	SLC24A4	ENSG00000100599_Peak_101152	ENSG00000100599	RIN3	0.91
neuron	AD	rs561655	ENSG00000073921	PICALM	ENSG00000074266_Peak_50728	ENSG00000074266	EED	0.9
neuron	AD	rs602602	ENSG00000245975	RP11-30K9.6	ENSG00000137776_Peak_107431	ENSG00000137776	SLTM	0.92
neuron	AD	rs6504163	ENSG00000228979	CTD-2501B8.5	ENSG00000108592_Peak_117805	ENSG00000108592	FTSJ3	0.86
neuron	AD	rs9369716	ENSG00000216813	RP11-812I20.2	ENSG00000069122_Peak_264826	ENSG00000069122	ADGRF5	0.81
neuron	ASD	rs910805	ENSG00000226875	ZNF877P	ENSG00000088930_Peak_161436	ENSG00000088930	XRN2	0.84
neuron	BD	rs10035291	ENSG00000145687	SSBP2	ENSG00000145687_Peak_246296	ENSG00000145687	SSBP2	0.81
neuron	BD	rs10896090	ENSG00000175115	PACS1	ENSG00000174903_Peak_49413	ENSG00000174903	RAB1B	0.84
neuron	BD	rs111444407	ENSG00000130287	NCAN	ENSG00000178093_Peak_132769	ENSG00000178093	TSSK6	0.92
neuron	BD	rs112114764	ENSG00000108840	HDAC5	ENSG00000267080_Peak_117179	ENSG00000267080	ASB16-AS1	0.88
neuron	BD	rs4447398	ENSG00000260282	EIF4EBP2P2	ENSG00000180979_Peak_104765	ENSG00000180979	LRRC57	0.95
neuron	BD	rs6130764	ENSG00000168703	WFDC12	ENSG00000101109_Peak_163388	ENSG00000101109	STK4	0.72
neuron	BD	rs9834970	ENSG00000279727	LINC02033	ENSG00000168016_Peak_178016	ENSG00000168016	TRANK1	0.88
neuron	MDD2	rs10149470	ENSG00000252469	RNU7-160P	ENSG00000269958_Peak_101834	ENSG00000269958	RP11-73M18.8	0.87
neuron	MDD2	rs1095626	ENSG00000241723	RP11-113A11.1	ENSG00000079257_Peak_193355	ENSG00000079257	LXN	0.77
neuron	MDD2	rs1152578	ENSG00000054654	SYNE2	ENSG00000126803_Peak_97966	ENSG00000126803	HSPA2	0.82
neuron	MDD2	rs12624433	ENSG00000124140	SLC12A5	ENSG00000101017_Peak_163433	ENSG00000101017	CD40	0.91
neuron	MDD2	rs143186028	ENSG00000183798	EMILIN3	ENSG00000183798_Peak_163256	ENSG00000183798	EMILIN3	0.89
neuron	MDD2	rs1448938	ENSG00000170959	DCDC1	ENSG00000170946_Peak_44620	ENSG00000170946	DNAJC24	0.93
neuron	MDD2	rs17641524	ENSG00000235582	RP11-448G4.2	ENSG00000213047_Peak_19367	ENSG00000213047	DENND1B	0.95
neuron	MDD2	rs1933802	ENSG00000187772	LIN28B	ENSG00000085382_Peak_275971	ENSG00000085382	HACE1	0.9
neuron	MDD2	rs198457	ENSG00000134780	DAGLA	ENSG00000149485_Peak_49114	ENSG00000149485	FADS1	0.94
neuron	MDD2	rs2043539	ENSG00000106460	TMEM106B	ENSG00000106460_Peak_287565	ENSG00000106460	TMEM106B	0.71
neuron	MDD2	rs2247523	ENSG00000186472	PCLO	ENSG00000186472_Peak_297089	ENSG00000186472	PCLO	0.71
neuron	MDD2	rs3099439	ENSG00000247828	TMEM161B-AS1	ENSG00000164180_Peak_247663	ENSG00000164180	TMEM161B	0.95
neuron	MDD2	rs3099439	ENSG00000247828	TMEM161B-AS1	ENSG00000247828_Peak_247634	ENSG00000247828	TMEM161B-AS1	0.8
neuron	MDD2	rs3213572	ENSG00000157837	SPPL3	ENSG00000089159_Peak_73069	ENSG00000089159	PXN	0.91
neuron	MDD2	rs58621819	ENSG00000168056	LTBP3	ENSG00000172922_Peak_49378	ENSG00000172922	RNASEH2C	0.77
neuron	MDD2	rs5995992	ENSG00000100393	EP300	ENSG00000100403_Peak_172415	ENSG00000100403	ZC3H7B	0.96
neuron	MDD2	rs5995992	ENSG00000100393	EP300	ENSG00000100393_Peak_172415	ENSG00000100393	EP300	0.83
neuron	MDD2	rs75581564	ENSG00000263781	RP11-321A17.3	ENSG00000221995_Peak_116732	ENSG00000221995	TIAF1	0.89
neuron	MDD2	rs7585722	ENSG00000239305	RNF103	ENSG00000132305_Peak_139992	ENSG00000132305	IMMT	0.72
neuron	MDD2	rs7837935	ENSG00000254330	RP11-1D12.1	ENSG00000172817_Peak_316178	ENSG00000172817	CYP7B1	0.72
neuron	PD	rs10748818	ENSG00000107862	GBF1	ENSG00000269609_Peak_36470	ENSG00000269609	RPARP-AS1	0.91
neuron	PD	rs11158026	ENSG00000258872	FDPSP3	ENSG00000131981_Peak_96480	ENSG00000131981	LGALS3	0.71
neuron	PD	rs11557080	ENSG00000117280	RAB29	ENSG00000117280_Peak_20674	ENSG00000117280	RAB29	0.96
neuron	PD	rs11950533	ENSG00000270892	AC006077.4	ENSG00000152700_Peak_256897	ENSG00000152700	SAR1B	0.92
neuron	PD	rs12147950	ENSG00000151338	MIPOL1	ENSG00000258708_Peak_92883	ENSG00000258708	SLC25A21-AS1	0.76
neuron	PD	rs12600861	ENSG00000170175	CHRNB1	ENSG00000170175_Peak_115825	ENSG00000170175	CHRNB1	0.9
neuron	PD	rs12951632	ENSG00000141699	FAM134C	ENSG00000108784_Peak_117112	ENSG00000108784	NAGLU	0.83
neuron	PD	rs1867598	ENSG00000164181	ELOVL7	ENSG00000049167_Peak_244089	ENSG00000049167	ERCC8	0.85
neuron	PD	rs199453	ENSG00000213326	RPS7P11	ENSG00000176681_Peak_117265	ENSG00000176681	LRRC37A	0.7
neuron	PD	rs2280104	ENSG00000147439	BIN3	ENSG00000147439_Peak_309990	ENSG00000147439	BIN3	0.87
neuron	PD	rs2904880	ENSG00000177455	CD19	ENSG00000184110_Peak_111728	ENSG00000184110	EIF3C	0.9
neuron	PD	rs34311866	ENSG00000127419	TMEM175	ENSG00000185619_Peak_199720	ENSG00000185619	PCGF3	0.93
neuron	PD	rs61169879	ENSG00000136492	BRIP1	ENSG00000108510_Peak_117775	ENSG00000108510	MED13	0.77
neuron	PD	rs7225002	ENSG00000262372	RP11-669E14.6	ENSG00000214401_Peak_117259	ENSG00000214401	KANSL1-AS1	0.96
neuron	PD	rs76949143	ENSG00000234500	GS1-124K5.10	ENSG00000179406_Peak_295868	ENSG00000179406	LINC00174	0.93
neuron	PD	rs8087969	ENSG00000267717	SRSF10P1	ENSG00000176624_Peak_126277	ENSG00000176624	MEX3C	0.71
neuron	PD	rs823118	ENSG00000069275	NUCKS1	ENSG00000117280_Peak_20674	ENSG00000117280	RAB29	0.96
neuron	PD	rs873786	ENSG00000178950	GAK	ENSG00000178950_Peak_199713	ENSG00000178950	GAK	0.96
neuron	SCZ3	rs10117	ENSG00000113013	HSPA9	ENSG00000132563_Peak_257054	ENSG00000132563	REEP2	0.86
neuron	SCZ3	rs10777187	ENSG00000270344	POC1B-AS1	ENSG00000257594_Peak_69876	ENSG00000257594	GALNT4	0.8
neuron	SCZ3	rs10861176	ENSG00000198431	TXNRD1	ENSG00000255150_Peak_72352	ENSG00000255150	EID3	0.94
neuron	SCZ3	rs10894308	ENSG00000242673	RN7SL167P	ENSG00000120451_Peak_56470	ENSG00000120451	SNX19	0.91
neuron	SCZ3	rs11076631	ENSG00000187741	FANCA	ENSG00000075399_Peak_115552	ENSG00000075399	VPS9D1	0.94
neuron	SCZ3	rs11076631	ENSG00000187741	FANCA	ENSG00000187741_Peak_115552	ENSG00000187741	FANCA	0.9
neuron	SCZ3	rs11136325	ENSG00000203499	FAM83H-AS1	ENSG00000180921_Peak_330093	ENSG00000180921	FAM83H	0.96
neuron	SCZ3	rs113239787	ENSG00000126790	L3HYPDH	ENSG00000100592_Peak_97305	ENSG00000100592	DAAM1	0.9
neuron	SCZ3	rs115325222	ENSG00000250437	LINC02161	ENSG00000247828_Peak_247866	ENSG00000247828	TMEM161B-AS1	0.76
neuron	SCZ3	rs12126806	ENSG00000116852	KIF21B	ENSG00000198700_Peak_20214	ENSG00000198700	IPO9	0.85
neuron	SCZ3	rs12138231	ENSG00000136631	VPS45	ENSG00000136631_Peak_11653	ENSG00000136631	VPS45	0.96
neuron	SCZ3	rs12285419	ENSG00000157613	CREB3L1	ENSG00000175224_Peak_47349	ENSG00000175224	ATG13	0.95
neuron	SCZ3	rs13107325	ENSG00000138821	SLC39A8	ENSG00000145354_Peak_215035	ENSG00000145354	CISD2	0.95
neuron	SCZ3	rs13107325	ENSG00000138821	SLC39A8	ENSG00000138821_Peak_214851	ENSG00000138821	SLC39A8	0.93
neuron	SCZ3	rs13233308	ENSG00000105784	RUNDC3B	ENSG00000105784_Peak_298261	ENSG00000105784	RUNDC3B	0.96
neuron	SCZ3	rs1440480	ENSG00000109956	B3GAT1	ENSG00000109956_Peak_56634	ENSG00000109956	B3GAT1	0.95
neuron	SCZ3	rs144821294	ENSG00000104885	DOT1L	ENSG00000104886_Peak_132208	ENSG00000104886	PLEKHJ1	0.92
neuron	SCZ3	rs154433	ENSG00000125107	CNOT1	ENSG00000103037_Peak_112781	ENSG00000103037	SETD6	0.93
neuron	SCZ3	rs1658810	ENSG00000162971	TYW5	ENSG00000162971_Peak_154661	ENSG00000162971	TYW5	0.95
neuron	SCZ3	rs1858999	ENSG00000167491	GATAD2A	ENSG00000167491_Peak_132749	ENSG00000167491	GATAD2A	0.95
neuron	SCZ3	rs1940171	ENSG00000149564	ESAM	ENSG00000019102_Peak_56147	ENSG00000019102	VSIG2	0.88
neuron	SCZ3	rs2022265	ENSG00000065609	SNAP91	ENSG00000118420_Peak_271455	ENSG00000118420	UBE3D	0.93
neuron	SCZ3	rs2190864	ENSG00000182732	RGS6	ENSG00000182732_Peak_98596	ENSG00000182732	RGS6	0.94
neuron	SCZ3	rs2224086	ENSG00000052723	SIKE1	ENSG00000009307_Peak_10466	ENSG00000009307	CSDE1	0.77
neuron	SCZ3	rs2238304	ENSG00000140521	POLG	ENSG00000140519_Peak_109449	ENSG00000140519	RHCG	0.91
neuron	SCZ3	rs2252074	ENSG00000228393	LINC01004	ENSG00000272918_Peak_300930	ENSG00000272918	CTB-152G17.6	0.74
neuron	SCZ3	rs2304205	ENSG00000126453	BCL2L12	ENSG00000126464_Peak_133435	ENSG00000126464	PRR12	0.93
neuron	SCZ3	rs2456020	ENSG00000169684	CHRNA5	ENSG00000188266_Peak_108674	ENSG00000188266	HYKK	0.76
neuron	SCZ3	rs2649999	ENSG00000241388	HNF1A-AS1	ENSG00000157837_Peak_73068	ENSG00000157837	SPPL3	0.83
neuron	SCZ3	rs28521069	ENSG00000229565	AC108056.1	ENSG00000269893_Peak_218524	ENSG00000269893	SNHG8	0.79
neuron	SCZ3	rs2929278	ENSG00000185607	ACTBP7	ENSG00000166946_Peak_104810	ENSG00000166946	CCNDBP1	0.92
neuron	SCZ3	rs35045093	ENSG00000197157	SND1	ENSG00000128594_Peak_305993	ENSG00000128594	LRRC4	0.78
neuron	SCZ3	rs35164357	ENSG00000249068	CTC-287O8.1	ENSG00000112893_Peak_251952	ENSG00000112893	MAN2A1	0.79
neuron	SCZ3	rs35734242	ENSG00000185619	PCGF3	ENSG00000145214_Peak_199688	ENSG00000145214	DGKQ	0.96
neuron	SCZ3	rs3739554	ENSG00000228487	RP13-225O21.2	ENSG00000197958_Peak_345675	ENSG00000197958	RPL12	0.96
neuron	SCZ3	rs3752827	ENSG00000280408	RP11-818O24.2	ENSG00000108953_Peak_115645	ENSG00000108953	YWHAE	0.82
neuron	SCZ3	rs38752	ENSG00000227948	AC003989.4	ENSG00000184903_Peak_301884	ENSG00000184903	IMMP2L	0.89
neuron	SCZ3	rs4073003	ENSG00000281856	RP11-744A16.4	ENSG00000128482_Peak_116277	ENSG00000128482	RNF112	0.73
neuron	SCZ3	rs4702	ENSG00000140564	FURIN	ENSG00000140564_Peak_109553	ENSG00000140564	FURIN	0.96
neuron	SCZ3	rs4766428	ENSG00000174437	ATP2A2	ENSG00000111237_Peak_72749	ENSG00000111237	VPS29	0.9
neuron	SCZ3	rs5751191	ENSG00000100167	2023-09-03	ENSG00000100395_Peak_172478	ENSG00000100395	L3MBTL2	0.96
neuron	SCZ3	rs58120505	ENSG00000176349	AC110781.3	ENSG00000122687_Peak_286174	ENSG00000122687	MRM2	0.89
neuron	SCZ3	rs58950470	ENSG00000197136	PCNX3	ENSG00000197136_Peak_49381	ENSG00000197136	PCNX3	0.94
neuron	SCZ3	rs605765	ENSG00000255288	RP4-562D20.2	ENSG00000066382_Peak_44300	ENSG00000066382	MPPED2	0.93
neuron	SCZ3	rs6065094	ENSG00000101445	PPP1R16B	ENSG00000101442_Peak_163147	ENSG00000101442	ACTR5	0.73
neuron	SCZ3	rs61937595	ENSG00000179912	R3HDM2	ENSG00000166888_Peak_64619	ENSG00000166888	STAT6	0.96
neuron	SCZ3	rs6482437	ENSG00000240291	RP11-499P20.2	ENSG00000240291_Peak_26151	ENSG00000240291	RP11-499P20.2	0.92
neuron	SCZ3	rs6504163	ENSG00000228979	CTD-2501B8.5	ENSG00000159640_Peak_117806	ENSG00000159640	ACE	0.93
neuron	SCZ3	rs6577597	ENSG00000213383	AC104297.1	ENSG00000154822_Peak_174107	ENSG00000154822	PLCL2	0.72
neuron	SCZ3	rs72974269	ENSG00000036257	CUL3	ENSG00000036257_Peak_157548	ENSG00000036257	CUL3	0.95
neuron	SCZ3	rs73292401	ENSG00000280168	RP11-1090M7.3	ENSG00000006744_Peak_116061	ENSG00000006744	ELAC2	0.85
neuron	SCZ3	rs7432375	ENSG00000244101	HMGN1P10	ENSG00000114054_Peak_189320	ENSG00000114054	PCCB	0.97
neuron	SCZ3	rs7575796	ENSG00000188383	GPAT2P2	ENSG00000115073_Peak_140401	ENSG00000115073	ACTR1B	0.95
neuron	SCZ3	rs7845103	ENSG00000198791	CNOT7	ENSG00000003987_Peak_309579	ENSG00000003987	MTMR7	0.88
neuron	SCZ3	rs7845103	ENSG00000198791	CNOT7	ENSG00000198791_Peak_309587	ENSG00000198791	CNOT7	0.7
neuron	SCZ3	rs7915131	ENSG00000138311	ZNF365	ENSG00000181915_Peak_33454	ENSG00000181915	ADO	0.96
neuron	SCZ3	rs9569820	ENSG00000277448	RP11-538C21.2	ENSG00000118946_Peak_79129	ENSG00000118946	PCDH17	0.92
neuron	SCZ3	rs9891739	ENSG00000225681	AC005730.2	ENSG00000128487_Peak_116296	ENSG00000128487	SPECC1	0.85
