## Supplementary material for "Genetic regulation of cell-type specific chromatin accessibility shapes the etiology of brain diseases": Table S2

### Sheet: Sheet1
chr	start	end	rsID	disease	GWAS_Z-score
17	45143917	45143918	rs1053578	pd	5.50926
3	48919428	48919429	rs9884022	pd	5.88889
4	959909	959910	rs4690326	pd	12.4737
1	150060224	150060225	rs72692886	SCZ3	5.56809
3	52199844	52199845	rs181274	SCZ3	6.61484
3	52291742	52291743	rs2276834	SCZ3	8.5771
18	54828092	54828093	rs3764512	mdd2	-5.92857
